# Single-cell characterisation of the hematopoietic bone marrow interactome in health and disease

**DOI:** 10.1101/2022.05.13.491790

**Authors:** Sarah Ennis, Alessandra Conforte, Eimear O’Reilly, Tatiana Cichocka, Sukhraj Pal Dhami, Pamela Nicholson, Philippe Krebs, Pilib Ó Broin, Eva Szegezdi

## Abstract

The bone marrow (BM) is a complex microenvironment and the primary site of hematopoiesis, coordinating the production of billions of blood cells every day. Despite the essential role of the hematopoietic niche in maintaining hemostasis and its relevance to hematopoietic diseases, many aspects of this environment remain poorly characterised due to experimental hurdles. Here we present a high-resolution characterisation of the niche in health and acute myeloid leukemia (AML) by establishing a comprehensive single-cell gene expression database of nearly 340,000 BM constituent cells encompassing all disease stages (healthy BM, AML at diagnosis, remission and relapse). We characterised the cell type composition of the BM and found that the proportions of both myeloid and lymphoid lineage cell types are significantly altered in AML. We also determined broadscale dysregulation of gene expression in almost all BM cell types upon establishment of AML, indicating that the entire niche is disrupted by the disease. Given the importance of interactions between hematopoietic cells and their microenvironment in regulating their function and properties, we determined all possible ligand-receptor interactions between hematopoietic stem and progenitor cells (HSPC) and every other BM constituent cell type. This analysis revealed a remarkable expansion of HSPC interactions in AML involving multiple BM constituent cells that can drive dysregulated HSPC-cell adhesion, immunosuppression and enhanced cytokine signalling. In particular, we found that interactions involving TGFB1 become widespread in AML and present evidence that these interactions can drive AML cell quiescence in vitro, thus highlighting TGFB1 signalling as a potential target for increasing drug sensitivity and preventing relapse. Our results shed light on potential mechanisms of enhanced competitiveness of AML HSPCs and an overall skewed microenvironment that fosters AML growth.
