## Supplemental Table 2 for "Single-cell characterisation of the hematopoietic bone marrow interactome in health and disease"

### Sheet: Sheet1
Dataset	DOI	Sequencing Technology	Sample	Donor	Donor Status	Age	Sex	Timepoint	Comments	n_cells
granja	https://doi.org/10.1038/s41587-019-0332-7	CITE-Seq (10X v2)	BMMC_D1T1	D1	Healthy	18-55	F		Technical replicate of BMMC_D1T2	6061
granja	https://doi.org/10.1038/s41587-019-0332-7	CITE-Seq (10X v2)	BMMC_D1T2	D1	Healthy	18-55	F		Technical replicate of BMMC_D1T1	6168
granja	https://doi.org/10.1038/s41587-019-0332-7	CITE-Seq (10X v2)	CD34_D2T1	D2	Healthy	18-55	M		Sorted CD34+	2419
granja	https://doi.org/10.1038/s41587-019-0332-7	CITE-Seq (10X v2)	CD34_D3T1	D3	Healthy	18-55	F		Sorted CD34+	5696
petti	https://doi.org/10.1038/s41467-019-11591-1	10X v1 5'	ND_083017	83017	Healthy	NA	NA			5301
petti	https://doi.org/10.1038/s41467-019-11591-1	10X v1 5'	ND_090617	90617	Healthy	NA	NA			6555
petti	https://doi.org/10.1038/s41467-019-11591-1	10X v1 5'	Normal_sorted_170531	170531	Healthy	NA	NA		?sorted	2958
petti	https://doi.org/10.1038/s41467-019-11591-1	10X v1 5'	Normal_sorted_170607	170607	Healthy	NA	NA		?sorted	3357
petti	https://doi.org/10.1038/s41467-019-11591-1	10X v1 5'	508084	508084	AML	38	M	Diagnosis		14703
petti	https://doi.org/10.1038/s41467-019-11591-1	10X v1 5'	548327	548327	AML	52	M	Diagnosis		10775
petti	https://doi.org/10.1038/s41467-019-11591-1	10X v1 5'	721214	721214	AML	41	F	Diagnosis		19939
petti	https://doi.org/10.1038/s41467-019-11591-1	10X v1 5'	782328	782328	AML	53	M	Diagnosis		20222
petti	https://doi.org/10.1038/s41467-019-11591-1	10X v1 5'	809653	809653	AML	60	F	Diagnosis		16597
vanGalen	https://dx.doi.org/10.1016%2Fj.cell.2019.01.031	Seq-Well	BM1	BM1	Healthy	52	M			97
vanGalen	https://dx.doi.org/10.1016%2Fj.cell.2019.01.031	Seq-Well	BM2	BM2	Healthy	21	M			187
vanGalen	https://dx.doi.org/10.1016%2Fj.cell.2019.01.031	Seq-Well	BM3	BM3	Healthy	56	M			638
vanGalen	https://dx.doi.org/10.1016%2Fj.cell.2019.01.031	Seq-Well	BM4	BM4	Healthy	23	M			3729
vanGalen	https://dx.doi.org/10.1016%2Fj.cell.2019.01.031	Seq-Well	BM5-34p	BM5	Healthy	45	M		Sorted CD34+	1428
vanGalen	https://dx.doi.org/10.1016%2Fj.cell.2019.01.031	Seq-Well	BM5-34p38n	BM5	Healthy	45	M		Sorted CD34+, CD38-	1587
vanGalen	https://dx.doi.org/10.1016%2Fj.cell.2019.01.031	Seq-Well	AML1012-D0	AML1012	AML	32	F	Diagnosis		1132
vanGalen	https://dx.doi.org/10.1016%2Fj.cell.2019.01.031	Seq-Well	AML210A-D0	AML210A	AML	67	M	Diagnosis		745
vanGalen	https://dx.doi.org/10.1016%2Fj.cell.2019.01.031	Seq-Well	AML314-D0	AML314	AML	54	M	Diagnosis		147
vanGalen	https://dx.doi.org/10.1016%2Fj.cell.2019.01.031	Seq-Well	AML314-D31	AML314	AML	54	M	Post-treatment (D31)		339
vanGalen	https://dx.doi.org/10.1016%2Fj.cell.2019.01.031	Seq-Well	AML328-D0	AML328	AML	74	F	Diagnosis		1083
vanGalen	https://dx.doi.org/10.1016%2Fj.cell.2019.01.031	Seq-Well	AML328-D113	AML328	AML	74	F	Post-treatment (D113)		2006
vanGalen	https://dx.doi.org/10.1016%2Fj.cell.2019.01.031	Seq-Well	AML328-D171	AML328	AML	74	F	Post-treatment (D171)		1402
vanGalen	https://dx.doi.org/10.1016%2Fj.cell.2019.01.031	Seq-Well	AML328-D29	AML328	AML	74	F	Post-treatment (D29)		1868
vanGalen	https://dx.doi.org/10.1016%2Fj.cell.2019.01.031	Seq-Well	AML329-D0	AML329	AML	73	F	Diagnosis		515
vanGalen	https://dx.doi.org/10.1016%2Fj.cell.2019.01.031	Seq-Well	AML329-D20	AML329	AML	73	F	Post-treatment (D20)		949
vanGalen	https://dx.doi.org/10.1016%2Fj.cell.2019.01.031	Seq-Well	AML329-D37	AML329	AML	73	F	Post-treatment (D37)		223
vanGalen	https://dx.doi.org/10.1016%2Fj.cell.2019.01.031	Seq-Well	AML371-D0	AML371	AML	51	M	Diagnosis		755
vanGalen	https://dx.doi.org/10.1016%2Fj.cell.2019.01.031	Seq-Well	AML371-D34	AML371	AML	51	M	Post-treatment (D34)		200
vanGalen	https://dx.doi.org/10.1016%2Fj.cell.2019.01.031	Seq-Well	AML419A-D0	AML419A	AML	54	F	Diagnosis		1159
vanGalen	https://dx.doi.org/10.1016%2Fj.cell.2019.01.031	Seq-Well	AML420B-D0	AML420B	AML	58	M	Diagnosis		463
vanGalen	https://dx.doi.org/10.1016%2Fj.cell.2019.01.031	Seq-Well	AML420B-D14	AML420B	AML	58	M	Post-treatment (D14)		1272
vanGalen	https://dx.doi.org/10.1016%2Fj.cell.2019.01.031	Seq-Well	AML420B-D35	AML420B	AML	58	M	Post-treatment (D35)		740
vanGalen	https://dx.doi.org/10.1016%2Fj.cell.2019.01.031	Seq-Well	AML475-D0	AML475	AML	70	M	Diagnosis		420
vanGalen	https://dx.doi.org/10.1016%2Fj.cell.2019.01.031	Seq-Well	AML475-D29	AML475	AML	70	M	Post-treatment (D29)		83
vanGalen	https://dx.doi.org/10.1016%2Fj.cell.2019.01.031	Seq-Well	AML556-D0	AML556	AML	70	M	Diagnosis		2318
vanGalen	https://dx.doi.org/10.1016%2Fj.cell.2019.01.031	Seq-Well	AML556-D15	AML556	AML	70	M	Post-treatment (D15)		1201
vanGalen	https://dx.doi.org/10.1016%2Fj.cell.2019.01.031	Seq-Well	AML556-D31	AML556	AML	70	M	Post-treatment (D31)		1446
vanGalen	https://dx.doi.org/10.1016%2Fj.cell.2019.01.031	Seq-Well	AML707B-D0	AML707B	AML	26	M	Diagnosis		1582
vanGalen	https://dx.doi.org/10.1016%2Fj.cell.2019.01.031	Seq-Well	AML707B-D113	AML707B	AML	26	M	Post-treatment (D113)		707
vanGalen	https://dx.doi.org/10.1016%2Fj.cell.2019.01.031	Seq-Well	AML707B-D18	AML707B	AML	26	M	Post-treatment (D18)		1670
vanGalen	https://dx.doi.org/10.1016%2Fj.cell.2019.01.031	Seq-Well	AML707B-D41	AML707B	AML	26	M	Post-treatment (D41)		386
vanGalen	https://dx.doi.org/10.1016%2Fj.cell.2019.01.031	Seq-Well	AML707B-D97	AML707B	AML	26	M	Post-treatment (D97)		59
vanGalen	https://dx.doi.org/10.1016%2Fj.cell.2019.01.031	Seq-Well	AML722B-D0	AML722B	AML	52	F	Diagnosis		59
vanGalen	https://dx.doi.org/10.1016%2Fj.cell.2019.01.031	Seq-Well	AML722B-D49	AML722B	AML	52	F	Post-treatment (D49)		52
vanGalen	https://dx.doi.org/10.1016%2Fj.cell.2019.01.031	Seq-Well	AML870-D0	AML870	AML	32	M	Diagnosis		319
vanGalen	https://dx.doi.org/10.1016%2Fj.cell.2019.01.031	Seq-Well	AML870-D14	AML870	AML	32	M	Post-treatment (D14)		73
vanGalen	https://dx.doi.org/10.1016%2Fj.cell.2019.01.031	Seq-Well	AML916-D0	AML916	AML	57	F	Diagnosis		930
vanGalen	https://dx.doi.org/10.1016%2Fj.cell.2019.01.031	Seq-Well	AML921A-D0	AML921	AML	42	M	Diagnosis		3813
vanGalen	https://dx.doi.org/10.1016%2Fj.cell.2019.01.031	Seq-Well	AML997-D0	AML997	AML	62	M	Diagnosis		61
vanGalen	https://dx.doi.org/10.1016%2Fj.cell.2019.01.031	Seq-Well	AML997-D35	AML997	AML	62	M	Post-treatment (D35)		176
oetjen	https://doi.org/10.1172/jci.insight.124928	10X v2	sampleA	A	Healthy	59	F			2390
oetjen	https://doi.org/10.1172/jci.insight.124928	10X v2	sampleB	B	Healthy	47	M			2765
oetjen	https://doi.org/10.1172/jci.insight.124928	10X v2	sampleC1	C	Healthy	60	F		Biological replicate of sampleCk and technical replicate of sampleC2	1714
oetjen	https://doi.org/10.1172/jci.insight.124928	10X v2	sampleC2	C	Healthy	60	F		Biological replicate of sampleCk and technical replicate of sampleC1	1591
oetjen	https://doi.org/10.1172/jci.insight.124928	10X v2	sampleCk	C	Healthy	59	F		Biological replicate of sampleC1/2	810
oetjen	https://doi.org/10.1172/jci.insight.124928	10X v2	sampleE	E	Healthy	30	M			1957
oetjen	https://doi.org/10.1172/jci.insight.124928	10X v2	sampleF	F	Healthy	41	F			3289
oetjen	https://doi.org/10.1172/jci.insight.124928	10X v2	sampleG	G	Healthy	58	M			1516
oetjen	https://doi.org/10.1172/jci.insight.124928	10X v2	sampleH	H	Healthy	50	F			3403
oetjen	https://doi.org/10.1172/jci.insight.124928	10X v2	sampleJ	J	Healthy	43	F			2575
oetjen	https://doi.org/10.1172/jci.insight.124928	10X v2	sampleK	K	Healthy	84	M			6760
oetjen	https://doi.org/10.1172/jci.insight.124928	10X v2	sampleL	L	Healthy	57	M			4140
oetjen	https://doi.org/10.1172/jci.insight.124928	10X v2	sampleM	M	Healthy	60	M			2388
oetjen	https://doi.org/10.1172/jci.insight.124928	10X v2	sampleN	N	Healthy	67	M			4056
oetjen	https://doi.org/10.1172/jci.insight.124928	10X v2	sampleO	O	Healthy	50	M			4785
oetjen	https://doi.org/10.1172/jci.insight.124928	10X v2	sampleP	P	Healthy	58	F			2229
oetjen	https://doi.org/10.1172/jci.insight.124928	10X v2	sampleQ	Q	Healthy	66	M			1108
oetjen	https://doi.org/10.1172/jci.insight.124928	10X v2	sampleR	R	Healthy	31	M			2646
oetjen	https://doi.org/10.1172/jci.insight.124928	10X v2	sampleS1	S	Healthy	56	F		Biological replicate of sampleSk1/2, technical replicate of sampleS2	1698
oetjen	https://doi.org/10.1172/jci.insight.124928	10X v2	sampleS2	S	Healthy	56	F		Biological replicate of sampleSk1/2, technical replicate of sampleS1	1752
oetjen	https://doi.org/10.1172/jci.insight.124928	10X v2	sampleSk1	S	Healthy	55	F		Biological replicate of sampleS1/2, technical replicate of sampleSk2	975
oetjen	https://doi.org/10.1172/jci.insight.124928	10X v2	sampleSk2	S	Healthy	55	F		Biological replicate of sampleS1/2, technical replicate of sampleSk1	4452
oetjen	https://doi.org/10.1172/jci.insight.124928	10X v2	sampleT	T	Healthy	24	F			3523
oetjen	https://doi.org/10.1172/jci.insight.124928	10X v2	sampleU	U	Healthy	46	F			3542
oetjen	https://doi.org/10.1172/jci.insight.124928	10X v2	sampleW	W	Healthy	28	F			3200
nuig (batch 1)		10X v3	3822_Dg	3822	AML	66	F	Diagnosis		561
nuig (batch 1)		10X v3	3822_R	3822	AML	66	F	Relapse		548
nuig (batch 1)		10X v3	3853_Dg	3853	AML	59	F	Diagnosis		1622
nuig (batch 1)		10X v3	3853_R	3853	AML	59	F	Relapse		627
nuig (batch 1)		10X v3	5143_Dg	5143	AML	64	M	Diagnosis		1213
nuig (batch 1)		10X v3	5143_R	5143	AML	64	M	Relapse		2323
nuig (batch 1)		10X v3	6323_Dg	6323	AML	38	F	Diagnosis		725
nuig (batch 1)		10X v3	6323_R	6323	AML	38	F	Relapse		1128
nuig (batch 2)		10X v3	6323_R2	6323	AML	38	F	Second relapse		5534
nuig (batch 2)		10X v3	6323_MRD	6323	AML	38	F	Minimal residual disease		13609
nuig (batch 2)		10X v3	1216_Dg	1216	AML	72	F	Diagnosis		2941
nuig (batch 2)		10X v3	1216_MRD	1216	AML	72	F	Minimal residual disease		2371
nuig (batch 2)		10X v3	1216_R	1216	AML	72	F	Relapse		6866
nuig (batch 2)		10X v3	1886_Dg	1886	AML	56	M	Diagnosis		7052
nuig (batch 2)		10X v3	1886_MRD	1886	AML	56	M	Minimal residual disease		3528
nuig (batch 2)		10X v3	1886_R	1886	AML	56	M	Relapse		2099
nuig (batch 2)		10X v3	3904_Dg	3904	AML	44	M	Diagnosis		4235
nuig (batch 2)		10X v3	3904_MRD	3904	AML	44	M	Minimal residual disease		3183
nuig (batch 2)		10X v3	3904_R	3904	AML	44	M	Relapse		11427
nuig (batch 2)		10X v3	4978_Dg	4978	AML	65	M	Diagnosis		3502
nuig (batch 2)		10X v3	4978_MRD	4978	AML	65	M	Minimal residual disease		2477
nuig (batch 2)		10X v3	4978_R	4978	AML	65	M	Relapse		2457
nuig (batch 2)		10X v3	40389_Dg	40389	AML	74	F	Diagnosis		4594
nuig (batch 2)		10X v3	40389_MRD	40389	AML	74	F	Minimal residual disease		4673
nuig (batch 2)		10X v3	40389_R	40389	AML	74	F	Relapse		7051
nuig (batch 2)		10X v3	5750_Dg	5750	AML	35	M	Diagnosis		5444
nuig (batch 2)		10X v3	5750_MRD	5750	AML	35	M	Minimal residual disease		3167
nuig (batch 2)		10X v3	5750_R	5750	AML	35	M	Relapse		6390
