## Supplemental Table 3 for "Single-cell characterisation of the hematopoietic bone marrow interactome in health and disease"

### Sheet: supplementary_table2
batch_key	n_hvgs	n_latent_dims	n_neighbours	ari_label	lisi_celltype	lisi_sample	nmi_label	silWidth_celltype	silWidth_sample	sumZscore
sample	2000	20	15	0	0.638712	0.945491	0	1.72771	1.0766	4.38851
sample	2000	20	20	0	0.661824	0.942252	0	1.53663	1.16626	4.30696
sample	6000	20	20	0	0.588366	0.80621	0	1.60479	1.08066	4.08003
sample	6000	20	15	0	0.534083	0.808939	0	1.54847	1.04747	3.93896
sample	2000	20	10	0	0.525474	0.937662	0	1.46032	1.00779	3.93125
sample	6000	20	10	0	0.455894	0.800273	0	1.5454	0.999876	3.80144
sample	4000	20	20	0	-0.0354278	0.950058	0	1.49119	1.16335	3.56917
sample	6000	10	15	0	0.0831797	0.930345	0	1.53097	1.00007	3.54456
sample	6000	10	10	0	0.0491422	0.924425	0	1.53294	1.01037	3.51688
sample	2000	20	5	0	0.325327	0.967483	0	1.16621	0.953353	3.41237
sample	4000	20	15	0	-0.0686512	0.942842	0	1.39655	1.08303	3.35376
sample	6000	20	5	0	0.273871	0.789855	0	1.38715	0.8798	3.33068
sample	4000	20	10	0	-0.119429	0.940633	0	1.41152	1.0587	3.29143
sample	6000	10	20	0	0.0373523	0.928771	0	1.03201	1.05024	3.04837
sample	2000	10	15	0	-0.267343	1.08545	0	1.17173	1.03838	3.02822
sample	2000	10	20	0	-0.281386	1.09037	0	0.882316	1.08904	2.78034
sample	4000	20	5	0	-0.260385	0.937009	0	1.09693	0.968003	2.74156
sample	2000	10	10	0	-0.360522	1.07204	0	0.963854	1.06284	2.73821
sample	2000	10	5	0	-0.418392	1.08424	0	0.929136	0.944561	2.53955
sample	4000	10	10	0	-0.652202	0.952625	0	0.67659	1.08172	2.05873
sample	4000	10	5	0	-0.580167	0.979697	0	0.706045	0.937375	2.04295
sample	4000	10	15	0	-0.662491	0.947219	0	0.663341	1.09262	2.04069
sample	4000	10	20	0	-0.666515	0.945442	0	0.571165	1.10753	1.95762
sample	6000	10	5	0	-0.902299	0.999534	0	0.528559	0.89134	1.51713
sample	4000	5	20	0	-0.541962	1.07066	0	-0.077922	0.984833	1.43561
sample	4000	5	15	0	-0.556458	1.07046	0	-0.111865	0.982565	1.38471
sample	4000	5	10	0	-0.602004	1.07406	0	-0.243511	0.959266	1.18781
sample	2000	5	20	0	-1.27095	1.13105	0	0.303629	0.966951	1.13068
sample	2000	5	15	0	-1.32131	1.13097	0	0.204435	0.943575	0.957674
sample	6000	5	10	0	-1.20442	0.982515	0	0.0783247	0.885264	0.741679
sample	6000	5	20	0	-1.65647	1.02201	0	0.457977	0.893904	0.717425
sample	6000	5	15	0	-1.59459	1.01584	0	0.328386	0.8764	0.626039
sample	2000	5	10	0	-1.30799	1.11745	0	-0.121623	0.898535	0.586376
sample	6000	5	5	0	-1.37011	0.990927	0	-0.396106	0.799919	0.0246264
dataset	2000	20	15	0	1.40569	-1.02705	0	0.33798	-1.0213	-0.304681
dataset	2000	20	20	0	1.42118	-1.02121	0	0.0118437	-1.06326	-0.651445
dataset	4000	10	15	0	1.13337	-0.996917	0	-0.0348438	-0.957306	-0.855697
dataset	2000	20	10	0	1.34449	-1.02973	0	-0.261924	-1.06311	-1.01028
dataset	6000	20	20	0	1.28457	-1.09321	0	-0.500958	-0.874932	-1.18452
dataset	6000	20	15	0	1.34401	-1.09682	0	-0.574426	-0.89423	-1.22146
dataset	4000	10	20	0	0.990035	-0.993522	0	-0.450554	-0.864897	-1.31894
dataset	6000	20	10	0	1.3131	-1.09669	0	-0.813821	-0.884621	-1.48203
dataset	6000	10	20	0	0.982494	-1.0217	0	-0.543215	-0.943895	-1.52631
dataset	4000	10	10	0	0.967536	-0.993066	0	-0.631443	-0.874926	-1.5319
dataset	6000	10	15	0	0.950327	-1.02666	0	-0.583863	-0.924942	-1.58514
dataset	4000	20	20	0	1.26291	-1.07015	0	-0.927233	-0.881068	-1.61555
sample	4000	5	5	0	-2.60723	1.11308	0	-1.15874	0.91949	-1.7334
dataset	2000	20	5	0	0.938624	-1.02077	0	-0.610103	-1.04417	-1.73642
dataset	6000	10	10	0	0.826409	-1.02358	0	-0.633878	-0.926565	-1.75762
dataset	4000	20	15	0	1.32201	-1.07264	0	-1.25194	-0.887319	-1.88989
dataset	4000	10	5	0	0.685467	-0.998373	0	-0.897528	-0.921392	-2.13183
dataset	2000	10	20	0	0.132692	-0.960357	0	-0.246527	-1.06802	-2.14221
dataset	2000	10	10	0	0.103281	-0.953366	0	-0.268539	-1.04891	-2.16753
dataset	6000	5	20	0	-0.254255	-0.944503	0	0.0172321	-1.02376	-2.20529
dataset	4000	20	10	0	1.21831	-1.07171	0	-1.57984	-0.859017	-2.29225
dataset	2000	10	15	0	-0.0327015	-0.95341	0	-0.260663	-1.05609	-2.30286
dataset	4000	5	20	0	0.526629	-0.925681	0	-0.921353	-1.00707	-2.32748
dataset	6000	20	5	0	0.827412	-1.07954	0	-1.23545	-0.899094	-2.38668
dataset	6000	5	15	0	-0.406423	-0.942158	0	-0.106741	-1.04332	-2.49864
dataset	2000	10	5	0	-0.0402534	-0.939058	0	-0.501768	-1.05549	-2.53657
dataset	6000	10	5	0	0.80469	-1.01395	0	-1.34239	-1.01171	-2.56337
dataset	2000	5	15	0	0.094461	-0.913618	0	-0.66111	-1.09043	-2.5707
dataset	2000	5	20	0	0.0965174	-0.909725	0	-0.68624	-1.07773	-2.57718
dataset	4000	5	15	0	0.336881	-0.927737	0	-1.13446	-1.0285	-2.75382
dataset	6000	5	10	0	-0.682995	-0.937406	0	-0.22455	-1.02171	-2.86666
dataset	4000	20	5	0	1.01472	-1.0657	0	-1.97654	-0.8412	-2.86872
dataset	4000	5	10	0	0.23462	-0.924697	0	-1.22272	-1.01738	-2.93018
sample	2000	5	5	0	-3.77054	1.19579	0	-1.37379	0.692637	-3.25591
dataset	2000	5	10	0	-0.185053	-0.890663	0	-1.12978	-1.09997	-3.30546
dataset	4000	5	5	0	-0.76848	-0.903989	0	-1.38689	-1.06589	-4.12525
dataset	2000	5	5	0	-0.657486	-0.873598	0	-1.47558	-1.13979	-4.14645
dataset	6000	5	5	0	-1.62878	-0.910711	0	-1.74088	-1.11131	-5.39168
